# Driving Integrative Structural Modeling with Serial Capture Affinity Purification

**DOI:** 10.1101/2020.04.08.032151

**Authors:** Xingyu Liu, Ying Zhang, Zhihui Wen, Yan Hao, Charles A.S. Banks, Jeffrey J. Lange, Brian D. Slaughter, Jay R. Unruh, Laurence Florens, Susan M. Abmayr, Jerry L. Workman, Michael P. Washburn

## Abstract

Streamlined characterization of protein complexes remains a challenge for the study of protein interaction networks. Here, we describe Serial Capture Affinity Purification (SCAP) where two separate proteins are tagged with either the HaloTag or the SNAP-tag, permitting a multi-step affinity enrichment of specific protein complexes. The multifunctional capabilities of these protein tagging systems also permit *in vivo* validation of interactions using FRET and FCCS quantitative imaging. When coupling SCAP to cross-linking mass spectrometry, an integrated structural model of the complex of interest can be generated. We demonstrate this approach using the Spindlin1 and SPINDOC chromatin associated protein complex, culminating in a structural model with two SPINDOC docked on one SPIN1 molecule. In this model, SPINDOC interacts with the SPIN1 interface previously shown to bind a lysine and arginine methylated sequence of histone H3 Taken together, we present an integrated affinity purification, live cell imaging, and cross linking mass spectrometry approach for the building of integrative structural models of protein complexes.
