## Supplemental Table 3 for "Driving Integrative Structural Modeling with Serial Capture Affinity Purification"

### Sheet: Halo-SPIN1 SNAP-Control FRET
acceptor	donor	Halo-SPIN1/SNAP-Control FRET (%)
510.276	5922.25	0.0349593
409.844	8649.47	-0.0116323
466.057	13369	-0.00163138
556.848	13829.9	-0.00425184
781.411	14679.8	0.000432193
1527.29	14958	0.00420868
600.27	15108.7	-0.000404954
504.101	15439.2	0.0042311
497.988	16422.3	0.00549173
908.58	16435.2	0.00552803
860.183	16548.8	0.0125535
1078.55	16777.5	0.00564194
1415.4	17476.2	-0.00319541
1080.97	17861.2	0.011112
2619.52	18082.5	0.0103111
2304.49	18102.7	0.00893444
1042.62	18290.9	4.22597e-05
1648.02	18614.6	0.00540841
1028.73	19135.2	0.0187808
1427.59	19138.5	0.010495
2664.81	20765.1	0.018074
1323.73	20792.5	0.0280035
1401.6	20885.1	0.0132706
729.303	21126.1	0.000923097
1372.61	21252	-0.00104165
1263.77	21553.1	0.0207114
656.578	22001.7	0.0038327
1590.72	23364.9	0.00801897
618.61	23461.3	-0.00271571
1509.57	23489.2	-0.00284719
1651.65	24498.4	0.0176151
952.506	25000.4	0.013551
2414.44	25096	0.0183929
1655.4	25432.3	0.00635892
1389.66	25658.4	0.0185741
2577.17	26161.6	0.00301015
1623.77	26344.2	0.00988674
1816.91	26558.7	0.0282181
2029.89	26861.9	0.0150137
2296.53	27455.7	0.0237175
2169.31	27685.7	0.0077309
1228.57	29264.1	0.00909352
1570.94	30080.5	0.0190032
2091.16	31744.5	0.0168203
2264.97	37024.9	0.00899458
2077.48	37884.9	-0.00310946
2858.65	39890	0.00335324
1084.22	41685.9	0.012556
1959.73	47126.9	0.00287199
1584.25	49016.8	0.00673503
1537.78	49499.3	0.011803
3011.61	38246	0.0169837
3269.91	24545.9	0.0286089
3285.16	25183.1	0.00885957
3469.86	38832.7	0.00805622
3587.8	20512.4	0.0230557
3593.06	20022.2	0.0379716
3608.58	21131	0.0313448
3743.31	25005.7	0.018694
4031.4	25124	0.0287111
4097.03	23712.3	0.045577
4171.58	37528.7	0.0374006
4399.94	30230.1	0.0388662
4507	19586.7	0.042653
5039.71	23960.1	0.0515662
5619.37	21618.4	0.0604716
5958.51	33952.9	0.0456603
6811.79	17434	0.0666787
8531.37	25280.3	0.0689491
9166.06	23534.6	0.0901264

### Sheet: Halo-SPIN1 SNAP-c11orf84 FRET
acceptor	donor	Halo-SPIN1/SNAP-c11orf84 FRET (%)
153.778	4452.73	0.0320105
846.494	4594.76	0.0232418
457.883	5480.93	0.000707686
176.895	5828.44	0.00775152
365.364	7327.04	0.0266258
1282.03	9161.53	0.0480953
462.087	9788.44	0.0205039
1424.23	9935.41	0.0477942
1192.63	10109.3	0.0243602
315.716	10622.2	0.0311105
313.149	11604.7	-0.0179858
1092.6	11625.3	0.0618966
730.525	11785.9	-0.00830924
2930.3	12418.4	0.0589317
1270.83	13233	0.0216776
659.417	13533.9	0.0119349
1009.3	13601.8	0.00730467
1712.5	13999.2	0.0049774
1254.5	14429.2	0.0405217
2257.79	14570	-0.0192147
1025.17	14770.6	0.00891513
810.002	15612.4	0.0156858
1979.29	15639.8	0.0494421
2459.02	16387.2	0.0232256
1848.83	16412.4	0.0718586
952.866	16548.3	0.0128604
1029.51	16679.6	0.0186287
2950.22	16793.4	0.0547789
2316.76	16923	0.0422001
2368.42	18428.1	0.0230489
1258.51	18666	0.0285605
871.653	20939.7	0.0166304
1219.48	21053.8	-0.0126152
2727.14	24979.1	0.00861961
1068.89	29411.5	0.00971973
2520.3	36593	0.044413
2929.41	38416.3	0.0242108
3063.84	18060.4	0.0698758
3175.95	29888.6	0.00910956
3381.44	28795.3	0.0261316
3672.89	25064.1	0.0130718
3981.81	21383.6	0.0403111
4349.45	25355.7	0.0392902
4387.78	28964	0.0389876
5415.6	30828.7	0.0384332
5954.07	28506.8	0.0616192
6027.14	26678.5	0.0570028
6042.48	24349.8	0.0517392
6089.94	27226.9	0.0595772
6371.1	28221.5	0.0460595
6429.95	31262.1	0.0691735
6574.53	17326.3	0.0540265
6898.45	33184.3	0.0639492
7421.83	29848.6	0.0778563
7454.28	28549.9	0.0589606
7762.69	26359.8	0.073329
7853.77	22268	0.0608124
9192.89	22554.3	0.083104
9473.49	22300	0.0807701
9633.97	22715.1	0.0771855
9771.34	32837.5	0.0467969
11934.7	29438.7	0.0594112
14337.4	28067.4	0.0894943
17345.8	37701.7	0.0895314
17402.3	23961.7	0.0933954
18913.8	32207.9	0.0697139
19790.2	30240.9	0.168854
23053.4	35981.9	0.116685
25831.2	38818.6	0.118744
26294.8	40839.4	0.0960305
27046.4	31956.4	0.139249
27128.6	31967.7	0.149818
32060.8	40719.3	0.134707
47934.5	41819	0.211948

### Sheet: Halo-SPIN1 SNAP-SPINDOC_FCCS
t(sec)	Halo-SPIN1	SNAP-C11orf84	Cross-Correlation
5e-05	0.00256	0.00366	0.000160316
0.0001	0.00265	0.00348	0.000130355
0.00015	0.00249	0.00388	0.000288472
0.0002	0.00257	0.00339	8.09012e-05
0.00025	0.00223	0.00349	-1.68767e-05
0.0003	0.00222	0.00351	0.000332384
0.00035	0.00249	0.00341	9.20594e-05
0.000425	0.00255	0.00325	0.000114173
0.000525	0.00237	0.00324	9.62518e-05
0.000625	0.00239	0.00341	0.000335374
0.000725	0.0023	0.00306	0.000211136
0.000825	0.00226	0.00319	4.87365e-05
0.000925	0.00217	0.00321	0.000241776
0.00103	0.00226	0.00307	0.000147575
0.00112	0.00227	0.00304	0.000145581
0.00128	0.00242	0.00311	7.0181e-05
0.00148	0.00228	0.00306	0.000124041
0.00168	0.00233	0.00294	0.000128458
0.00187	0.00227	0.00304	0.000164109
0.00208	0.00219	0.00287	0.000171478
0.00228	0.0022	0.00282	0.000150628
0.00248	0.00218	0.0027	4.66454e-05
0.00267	0.00204	0.00284	0.000263526
0.00298	0.00209	0.00266	0.000195188
0.00338	0.0021	0.00275	0.000129545
0.00378	0.00207	0.00264	1.64654e-05
0.00417	0.00201	0.0026	0.000165731
0.00458	0.00195	0.00253	0.000165806
0.00498	0.00199	0.0025	0.000142096
0.00537	0.00191	0.0025	0.000230992
0.00577	0.00195	0.00253	0.000188817
0.00637	0.00197	0.00243	0.000112484
0.00718	0.00187	0.00232	6.96806e-05
0.00797	0.00188	0.00225	0.000150898
0.00877	0.00183	0.00229	0.00019293
0.00958	0.00175	0.00218	0.000175053
0.01038	0.00179	0.00214	9.96568e-05
0.01117	0.00178	0.00212	8.54002e-05
0.01198	0.00174	0.00205	0.000135688
0.01317	0.00175	0.00198	0.000134471
0.01478	0.00166	0.00194	0.000114807
0.01638	0.00159	0.00197	0.000110497
0.01798	0.00161	0.00188	9.05074e-05
0.01957	0.00156	0.00179	0.000128599
0.02117	0.00156	0.00183	0.000119948
0.02278	0.00151	0.00168	0.000130558
0.02438	0.00147	0.0017	0.000139894
0.02678	0.00144	0.00159	0.000123796
0.02998	0.0014	0.00153	0.000125116
0.03318	0.00138	0.00148	0.000123296
0.03637	0.00133	0.00148	0.000109852
0.03957	0.0013	0.00141	0.000108556
0.04278	0.00126	0.00137	0.00012665
0.04598	0.0012	0.00137	0.000109991
0.04918	0.00118	0.00131	0.000127314
0.05398	0.00114	0.00125	0.000128064
0.06037	0.00111	0.00121	0.000102312
0.06678	0.00108	0.00114	0.00010348
0.07318	0.00103	0.00106	0.000110547
0.07958	0.000979522	0.000995022	0.000100569
0.08597	0.000950598	0.000955129	9.9637e-05
0.09237	0.000923232	0.000947662	0.000104089
0.09878	0.000902577	0.000898937	9.95691e-05
0.10838	0.000879259	0.000876923	7.845e-05
0.12118	0.0008136	0.000802233	4.64501e-05
0.13398	0.000795251	0.000730818	3.21889e-05
0.14677	0.000759888	0.000662233	4.8414e-05
0.15957	0.000723688	0.000645984	5.45937e-05
0.17238	0.000678666	0.000665282	4.94033e-05
0.18518	0.000602027	0.000655428	6.04695e-05
0.19798	0.000603703	0.000659526	7.58535e-05
0.21718	0.000546344	0.000597676	6.96498e-05
0.24277	0.000511045	0.000528164	7.91941e-05
0.26837	0.0004785	0.000530501	7.19914e-05
0.29397	0.00044559	0.000492556	8.18011e-05
0.31958	0.000416379	0.000446808	0.000101694
0.34518	0.000384354	0.000422633	9.41089e-05
0.37078	0.000359374	0.00040116	8.06036e-05
0.39637	0.000344638	0.000376104	0.00010127
0.43478	0.000286503	0.00039317	8.73457e-05
0.48597	0.000233801	0.000359293	8.37644e-05
0.53717	0.000209301	0.000317016	7.16779e-05
0.58837	0.000149732	0.000262765	2.50675e-05
0.63958	0.000114674	0.000217013	4.10156e-05
0.69078	0.000103717	0.00016111	8.05379e-05
0.74198	0.000100775	0.000169888	9.26209e-05
0.79317	6.81879e-05	0.000169339	7.09231e-05
0.86996	5.4967e-05	0.000183062	6.21924e-05
0.97236	4.79256e-05	0.000188413	6.23116e-05
1.07476	1.72296e-05	0.000159884	4.14103e-05
1.17716	-1.40996e-05	0.00012244	2.44019e-05
1.27956	-6.92066e-05	6.69403e-05	4.14664e-05
1.38196	-3.51546e-05	-1.32908e-05	2.14263e-05
1.48436	-5.19157e-05	-3.06338e-05	-3.20093e-05
1.58676	-5.77641e-05	-8.76288e-05	-2.73835e-05
1.74035	1.12812e-05	-6.7608e-05	-2.37809e-05
1.94515	-3.56273e-05	-8.21466e-05	-6.70942e-06
2.14995	-8.67258e-05	-0.000108805	-7.20412e-06
2.35475	-6.50151e-05	-9.095e-05	-1.54962e-05
2.55955	-9.41607e-05	-0.000132357	-4.32031e-06
2.76435	-0.000129569	-9.87473e-05	3.82647e-05
2.96915	-0.000161033	-0.000140042	-1.12702e-06
3.17395	-0.000153049	-0.000109294	-1.32471e-05
3.48115	-0.000111773	-9.7926e-05	-5.1681e-05
3.89075	-9.44139e-05	-5.07057e-05	-2.9772e-05
4.30035	-7.98805e-05	-0.000111533	-2.57096e-05
4.70995	-5.13003e-05	-9.63356e-05	-7.07684e-06
5.11955	-6.42919e-05	-0.00011508	-2.17415e-05
5.52915	-7.04234e-05	-0.000108362	-2.39602e-06
5.93875	-4.82005e-05	-9.30475e-05	3.244e-05

### Sheet: Halo-Control SNAP-SPINDOC_FCCS
t(sec)	Halo-Control	SNAP-C11orf84	Cross-Correlation
5e-05	0.00322	0.01683	-2.42306e-05
0.0001	0.0032	0.0159	-0.000688934
0.00015	0.00287	0.0156	0.000523579
0.0002	0.00299	0.01294	-0.000108094
0.00025	0.00312	0.01197	-0.000414579
0.0003	0.00286	0.01135	-0.000241328
0.00035	0.00287	0.01016	0.000502859
0.000425	0.00289	0.01079	-0.000352103
0.000525	0.00272	0.00967	-9.33408e-05
0.000625	0.00277	0.00932	0.000130189
0.000725	0.00273	0.00807	0.000102161
0.000825	0.00291	0.00738	-0.00021634
0.000925	0.00266	0.00686	-0.000160553
0.00103	0.0026	0.00615	9.27675e-05
0.00112	0.00278	0.00585	0.000328605
0.00128	0.00248	0.00612	3.77475e-05
0.00148	0.00266	0.00522	-2.22267e-05
0.00168	0.00249	0.00493	4.53498e-05
0.00187	0.00248	0.00529	-0.000159738
0.00208	0.00249	0.0048	-0.000310304
0.00228	0.00249	0.00363	-0.000172775
0.00248	0.00263	0.00355	0.000133192
0.00267	0.00242	0.00294	0.000140067
0.00298	0.00243	0.00328	-2.65979e-05
0.00338	0.00246	0.00304	-0.000234075
0.00378	0.00238	0.00259	6.16681e-06
0.00417	0.00246	0.00314	2.77311e-05
0.00458	0.00222	0.00275	-6.07327e-05
0.00498	0.00232	0.00258	-1.21343e-05
0.00537	0.00227	0.00205	2.87133e-06
0.00577	0.00224	0.0016	-1.56958e-05
0.00637	0.00219	0.00151	-4.57736e-05
0.00718	0.00223	0.00164	-0.000200315
0.00797	0.00223	0.00193	-0.000219435
0.00877	0.00212	0.00134	5.25326e-05
0.00958	0.00219	0.00132	-0.000126279
0.01038	0.00212	0.00139	6.42506e-06
0.01117	0.00221	0.00168	-1.0151e-05
0.01198	0.00217	0.00123	-3.36106e-05
0.01317	0.00212	0.000976052	-9.30345e-05
0.01478	0.00207	0.000373597	-5.27959e-05
0.01638	0.00201	0.000619583	0.000123595
0.01798	0.002	0.000498357	7.71828e-05
0.01957	0.0019	0.000660165	2.38715e-05
0.02117	0.00188	0.000557543	1.69657e-05
0.02278	0.00187	0.000642781	-1.11684e-05
0.02438	0.00186	0.000515495	-4.86894e-05
0.02678	0.00173	0.00027233	-7.67835e-05
0.02998	0.00175	0.000431981	8.54195e-05
0.03318	0.00167	0.000245219	1.88957e-05
0.03637	0.00166	0.000103734	-5.78154e-06
0.03957	0.0016	1.14809e-05	3.11058e-06
0.04278	0.00161	0.00024944	3.41646e-05
0.04598	0.00156	0.000173769	-1.4592e-06
0.04918	0.00151	0.000370606	8.88843e-06
0.05398	0.00147	0.000242702	1.91891e-05
0.06037	0.00145	0.000272794	-6.83465e-06
0.06678	0.00137	0.000290308	-1.2941e-05
0.07318	0.00129	0.000244192	-5.69274e-05
0.07958	0.0013	8.72749e-05	-6.99916e-05
0.08597	0.00126	0.000158838	-0.000111199
0.09237	0.00123	0.000154717	-0.000114946
0.09878	0.00121	0.000121469	-9.99681e-05
0.10838	0.00119	6.09356e-05	-9.74959e-05
0.12118	0.00113	8.25963e-06	-0.000143747
0.13398	0.00108	0.000268825	-8.23436e-05
0.14677	0.00103	0.000259375	-6.21299e-05
0.15957	0.00103	0.000224441	-8.66928e-05
0.17238	0.001	7.92333e-05	-1.15997e-05
0.18518	0.00094942	0.000216709	-2.7641e-05
0.19798	0.00089718	4.71649e-05	-7.20106e-05
0.21718	0.000862802	0.000104385	-3.68375e-05
0.24277	0.000819766	0.00024473	-3.06446e-05
0.26837	0.000769151	0.000231495	-6.71113e-05
0.29397	0.000759395	0.000213693	4.99587e-05
0.31958	0.000718321	0.000142127	2.2875e-05
0.34518	0.000623689	9.09115e-05	-6.75272e-05
0.37078	0.000634248	4.80739e-05	-0.000115796
0.39637	0.000574178	6.74077e-05	-0.000142823
0.43478	0.000541785	4.68433e-05	-2.62599e-05
0.48597	0.000528168	7.55557e-05	-6.85529e-05
0.53717	0.000442517	6.96541e-05	-0.000107761
0.58837	0.000404211	2.73966e-05	-8.87355e-05
0.63958	0.000398958	2.08243e-05	-0.000100138
0.69078	0.000367163	1.37141e-05	-0.00010003
0.74198	0.000351466	5.52327e-05	-0.000166668
0.79317	0.000372952	0.000108877	-0.000113791
0.86996	0.000277354	2.70667e-05	-3.83874e-05
0.97236	0.000207228	8.71742e-05	-1.40214e-05
1.07476	0.000209156	0.000162363	-9.89032e-05
1.17716	0.000148587	0.000101193	-4.31114e-05
1.27956	0.000190383	-1.15917e-06	-4.28289e-05
1.38196	0.00013261	3.12201e-05	-4.70887e-05
1.48436	9.62934e-05	1.50678e-05	-5.06445e-05
1.58676	7.0842e-05	-6.4049e-05	-6.02757e-05
1.74035	-6.37031e-05	-6.85958e-05	-1.91809e-05
1.94515	-0.00013782	-3.63486e-05	2.39875e-05
2.14995	-0.000189342	-3.28195e-05	7.84528e-05
2.35475	-0.000213448	-8.0109e-05	0.000128549
2.55955	-0.00022857	-0.00011577	8.2497e-05
2.76435	-0.000262773	-9.35977e-05	6.79499e-05
2.96915	-0.000240448	-5.04111e-05	8.8153e-05
3.17395	-0.000243967	1.43047e-05	8.52996e-05
3.48115	-0.000220579	-2.11291e-05	6.54519e-05
3.89075	-0.0002248	-5.1208e-05	7.39238e-05
4.30035	-0.000142874	-1.75577e-05	2.92221e-05
4.70995	-0.000120757	-2.84611e-05	7.86883e-06
5.11955	-8.36567e-05	-1.1256e-05	-6.74297e-05
5.52915	-3.65307e-05	-3.25445e-05	-3.9803e-05
5.93875	-5.0728e-05	-3.79605e-05	-2.12343e-05
