## Supplemental Table 4 for "Driving Integrative Structural Modeling with Serial Capture Affinity Purification"

### Sheet: intralinks
Checked	Confidence	Max. XlinkX Score	Sequence A	Accession A	Position A	Sequence B	Accession B	Position B	Crosslinker	Crosslink Type	# CSMs	Protein Descriptions A	Protein Descriptions B
TRUE	High	222.88	SSVGPS[K]PVSQPR	NP_006708.2	44	TPFG[K]TPGQR	NP_006708.2	7	DSSO	Intra	4	spindlin-1 [Homo sapiens]	spindlin-1 [Homo sapiens]
TRUE	High	296.98	IQHGW[K]EGNGPVTQWK	NP_006708.2	63	SSVGPS[K]PVSQPR	NP_006708.2	44	DSSO	Intra	21	spindlin-1 [Homo sapiens]	spindlin-1 [Homo sapiens]
TRUE	High	159.44	EGNGPVTQW[K]GTVLDQVPVNPSLYLIK	NP_006708.2	73	SSVGPS[K]PVSQPR	NP_006708.2	44	DSSO	Intra	4	spindlin-1 [Homo sapiens]	spindlin-1 [Homo sapiens]
TRUE	High	301.29	YDGFDCVYGLELN[K]DER	NP_006708.2	104	SSVGPS[K]PVSQPR	NP_006708.2	44	DSSO	Intra	83	spindlin-1 [Homo sapiens]	spindlin-1 [Homo sapiens]
TRUE	High	426.04	ISDAHLADTMIG[K]AVEHMFETEDGSKDEWR	NP_006708.2	135	TGMVIHQVEA[K]PSVYFIK	NP_006708.2	239	DSSO	Intra	43	spindlin-1 [Homo sapiens]	spindlin-1 [Homo sapiens];spindlin-3 [Homo sapiens]
TRUE	High	144.09	ISDAHLADTMIGKAVEHMFETEDGS[K]DEWR	NP_006708.2	148	TGMVIHQVEA[K]PSVYFIK	NP_006708.2	239	DSSO	Intra	3	spindlin-1 [Homo sapiens]	spindlin-1 [Homo sapiens];spindlin-3 [Homo sapiens]
TRUE	High	44.6	IMPDSNDSPPAEREPGEVVDSLVG[K]QVEYAK	NP_006708.2	216	SSVGPS[K]PVSQPR	NP_006708.2	44	DSSO	Intra	1	spindlin-1 [Homo sapiens]	spindlin-1 [Homo sapiens]
TRUE	High	221.52	TGMVIHQVEA[K]PSVYFIK	NP_006708.2	239	TPFG[K]TPGQR	NP_006708.2	7	DSSO	Intra	4	spindlin-1 [Homo sapiens];spindlin-3 [Homo sapiens]	spindlin-1 [Homo sapiens]
TRUE	High	292.07	TGMVIHQVEA[K]PSVYFIK	NP_006708.2	239	FDDDF251HIYVYDLV[K]TS	NP_006708.2	260	DSSO	Intra	40	spindlin-1 [Homo sapiens];spindlin-3 [Homo sapiens]	spindlin-1 [Homo sapiens];spindlin-3 [Homo sapiens]
TRUE	High	114.54	SHILEQHPHTLDLSPSE[K]SNILEAWSEGVALLQDVR	NP_612480.1	125	W[K]EPPGEEPVR	NP_612480.1	220	DSSO	Intra	1	uncharacterized protein C11orf84 [Homo sapiens]	uncharacterized protein C11orf84 [Homo sapiens]
TRUE	High	349.19	MPAEIVVLLDSEDNPSLP[K]R	NP_612480.1	189	W[K]EPPGEEPVR	NP_612480.1	220	DSSO	Intra	42	uncharacterized protein C11orf84 [Homo sapiens]	uncharacterized protein C11orf84 [Homo sapiens]
TRUE	High	294.86	MPAEIVVLLDSEDNPSLP[K]R	NP_612480.1	189	HPQGT[K]R	NP_612480.1	350	DSSO	Intra	18	uncharacterized protein C11orf84 [Homo sapiens]	uncharacterized protein C11orf84 [Homo sapiens]
TRUE	High	195.18	GLRPLELPAVPATEPGN[K]KPR	NP_612480.1	212	W[K]EPPGEEPVR	NP_612480.1	220	DSSO	Intra	3	uncharacterized protein C11orf84 [Homo sapiens]	uncharacterized protein C11orf84 [Homo sapiens]
TRUE	High	187.33	GLRPLELPAVPATEPGNK[K]PR	NP_612480.1	213	W[K]EPPGEEPVR	NP_612480.1	220	DSSO	Intra	5	uncharacterized protein C11orf84 [Homo sapiens]	uncharacterized protein C11orf84 [Homo sapiens]
TRUE	High	255.11	W[K]EPPGEEPVR	NP_612480.1	220	GPDS[K]DSPKDR	NP_612480.1	290	DSSO	Intra	9	uncharacterized protein C11orf84 [Homo sapiens]	uncharacterized protein C11orf84 [Homo sapiens]
TRUE	High	228.03	W[K]EPPGEEPVR	NP_612480.1	220	DSP[K]DREVAEGGLPR	NP_612480.1	294	DSSO	Intra	10	uncharacterized protein C11orf84 [Homo sapiens]	uncharacterized protein C11orf84 [Homo sapiens]
TRUE	High	160.97	W[K]EPPGEEPVR	NP_612480.1	220	HPQGT[K]R	NP_612480.1	350	DSSO	Intra	17	uncharacterized protein C11orf84 [Homo sapiens]	uncharacterized protein C11orf84 [Homo sapiens]
TRUE	High	176.81	GRPMT[K]NLDPDPEPPSPDSPTETFAAPAEVR	NP_612480.1	238	W[K]EPPGEEPVR	NP_612480.1	220	DSSO	Intra	38	uncharacterized protein C11orf84 [Homo sapiens]	uncharacterized protein C11orf84 [Homo sapiens]
TRUE	High	74.49	GRPMT[K]NLDPDPEPPSPDSPTETFAAPAEVR	NP_612480.1	238	HPQGT[K]R	NP_612480.1	350	DSSO	Intra	2	uncharacterized protein C11orf84 [Homo sapiens]	uncharacterized protein C11orf84 [Homo sapiens]
TRUE	High	204.19	DSP[K]DREVAEGGLPR	NP_612480.1	294	HPQGT[K]R	NP_612480.1	350	DSSO	Intra	4	uncharacterized protein C11orf84 [Homo sapiens]	uncharacterized protein C11orf84 [Homo sapiens]
TRUE	High	208.97	VGAGDTSDWPTVLSESSTTVAG[K]PEKGNGV	NP_612480.1	374	HPQGT[K]R	NP_612480.1	350	DSSO	Intra	2	uncharacterized protein C11orf84 [Homo sapiens]	uncharacterized protein C11orf84 [Homo sapiens]

### Sheet: interlinks
Checked	Confidence	Max. XlinkX Score	Sequence A	Accession A	Position A	Sequence B	Accession B	Position B	Crosslinker	Crosslink Type	# CSMs	Protein Descriptions A	Protein Descriptions B
TRUE	High	132.22	SSVGPS[K]PVSQPR	NP_006708.2	44	W[K]EPPGEEPVR	NP_612480.1	220	DSSO	Inter	15	spindlin-1 [Homo sapiens]	uncharacterized protein C11orf84 [Homo sapiens]
TRUE	High	278.43	IQHGW62[K]E64GNGPVTQWK	NP_006708.2	63	W[K]EPPGEEPVR	NP_612480.1	220	DSSO	Inter	11	spindlin-1 [Homo sapiens]	uncharacterized protein C11orf84 [Homo sapiens]
TRUE	High	260.78	IQHGW[K]EGNGPVTQWK	NP_006708.2	63	HPQGT[K]R	NP_612480.1	350	DSSO	Inter	4	spindlin-1 [Homo sapiens]	uncharacterized protein C11orf84 [Homo sapiens]
TRUE	High	184.88	EGNGPVTQW[K]GTVLDQVPVNPSLYLIK	NP_006708.2	73	MPAEIVVLLDSEDNPSLP[K]R	NP_612480.1	189	DSSO	Inter	2	spindlin-1 [Homo sapiens]	uncharacterized protein C11orf84 [Homo sapiens]
TRUE	High	182.6	EGNGPVTQW[K]GTVLDQVPVNPSLYLIK	NP_006708.2	73	W[K]EPPGEEPVR	NP_612480.1	220	DSSO	Inter	9	spindlin-1 [Homo sapiens]	uncharacterized protein C11orf84 [Homo sapiens]
TRUE	High	77.39	EGNGPVTQW72[K]GTVLDQVPVNPSLYLIK	NP_006708.2	73	HPQGT[K]R	NP_612480.1	350	DSSO	Inter	1	spindlin-1 [Homo sapiens]	uncharacterized protein C11orf84 [Homo sapiens]
TRUE	High	276.15	YDGFDCVYGLELN[K]DER	NP_006708.2	104	W[K]EPPGEEPVR	NP_612480.1	220	DSSO	Inter	25	spindlin-1 [Homo sapiens]	uncharacterized protein C11orf84 [Homo sapiens]
TRUE	High	292.18	YDGFDCVYGLELN[K]DER	NP_006708.2	104	HPQGT[K]R	NP_612480.1	350	DSSO	Inter	11	spindlin-1 [Homo sapiens]	uncharacterized protein C11orf84 [Homo sapiens]
TRUE	High	336.12	AVEHMFETEDGS[K]DEWR	NP_006708.2	148	W[K]EPPGEEPVR	NP_612480.1	220	DSSO	Inter	10	spindlin-1 [Homo sapiens]	uncharacterized protein C11orf84 [Homo sapiens]
TRUE	High	305.42	AVEHMFETEDGS[K]DEWR	NP_006708.2	148	GPDS[K]DSPKDR	NP_612480.1	290	DSSO	Inter	4	spindlin-1 [Homo sapiens]	uncharacterized protein C11orf84 [Homo sapiens]
TRUE	High	296.79	AVEHMFETEDGS[K]DEWR	NP_006708.2	148	DSP[K]DREVAEGGLPR	NP_612480.1	294	DSSO	Inter	8	spindlin-1 [Homo sapiens]	uncharacterized protein C11orf84 [Homo sapiens]
TRUE	High	333.54	AVEHMF141ETEDGS[K]DEW151R	NP_006708.2	148	HPQGT[K]R	NP_612480.1	350	DSSO	Inter	13	spindlin-1 [Homo sapiens]	uncharacterized protein C11orf84 [Homo sapiens]
TRUE	High	252.22	QVEYA[K]EDGSKR	NP_006708.2	222	W[K]EPPGEEPVR	NP_612480.1	220	DSSO	Inter	4	spindlin-1 [Homo sapiens]	uncharacterized protein C11orf84 [Homo sapiens]
TRUE	High	187.55	TGMVIHQVEA[K]PSVYFIK	NP_006708.2	239	W[K]EPPGEEPVR	NP_612480.1	220	DSSO	Inter	1	spindlin-1 [Homo sapiens];spindlin-3 [Homo sapiens]	uncharacterized protein C11orf84 [Homo sapiens]
TRUE	High	247.44	TGMVIHQVEA[K]PSVYFIK	NP_006708.2	239	GPDS[K]DSPKDR	NP_612480.1	290	DSSO	Inter	25	spindlin-1 [Homo sapiens];spindlin-3 [Homo sapiens]	uncharacterized protein C11orf84 [Homo sapiens]
TRUE	High	241.2	TGMVIHQVEA[K]PSVYFIK	NP_006708.2	239	DSP[K]DR	NP_612480.1	294	DSSO	Inter	9	spindlin-1 [Homo sapiens];spindlin-3 [Homo sapiens]	uncharacterized protein C11orf84 [Homo sapiens]
TRUE	High	262.73	TGMVIHQVEA[K]PSVYFIK	NP_006708.2	239	HPQGT[K]R	NP_612480.1	350	DSSO	Inter	14	spindlin-1 [Homo sapiens];spindlin-3 [Homo sapiens]	uncharacterized protein C11orf84 [Homo sapiens]
TRUE	High	277.32	MPAEIVVLLDSEDNPSLP[K]R	NP_612480.1	189	SSVGPS[K]PVSQPR	NP_006708.2	44	DSSO	Inter	8	uncharacterized protein C11orf84 [Homo sapiens]	spindlin-1 [Homo sapiens]
TRUE	High	234.62	MPAEIVVLLDSEDNPSLP[K]R	NP_612480.1	189	Y91DGFDCVY98GLELN[K]DER	NP_006708.2	104	DSSO	Inter	2	uncharacterized protein C11orf84 [Homo sapiens]	spindlin-1 [Homo sapiens]
TRUE	High	282.3	MPAEIVVLLDSEDNPSLP[K]R	NP_612480.1	189	AVEHMFETEDGS[K]DEWR	NP_006708.2	148	DSSO	Inter	2	uncharacterized protein C11orf84 [Homo sapiens]	spindlin-1 [Homo sapiens]
TRUE	High	223.13	W[K]EPPGEEPVR	NP_612480.1	220	QVEYAKEDGS[K]R	NP_006708.2	227	DSSO	Inter	20	uncharacterized protein C11orf84 [Homo sapiens]	spindlin-1 [Homo sapiens];spindlin-2A [Homo sapiens];spindlin-2B isoform 1 [Homo sapiens];spindlin-2B isoform 2 [Homo sapiens]
TRUE	High	105.17	GRPMT[K]NLDPDPEPPSPDSPTETFAAPAEVR	NP_612480.1	238	EGNGPVTQW[K]GTVLDQVPVNPSLYLIK	NP_006708.2	73	DSSO	Inter	1	uncharacterized protein C11orf84 [Homo sapiens]	spindlin-1 [Homo sapiens]
